# MDA5 multimerization on LINE RNA drives pathogenic extracellular immune complexes in autoimmunity

**DOI:** 10.64898/2026.01.27.702129

**Authors:** Tiffany Y.-T. Hsu, Xi Wang, Jiayan Zhang, Yukari Isayama, Viktoria E. M. Schindler, Eveline van Gompel, Hadil Maadadi, Celia Torres-Arancivia, Akiko Shimazaki-Takahashi, Nina Kurihara, Mariko Kondo, Marina Galesic, Antonella Notarnicola, Sharmin Sultana, Anthony Maeda, Ruth Ann Vleugels, Paul F. Dellaripa, Takashi Yamashita, Yukiko Ito, Kentaro Awaji, Hirohito Kotani, Kazuki M. Matsuda, Begum Horuluoglu, Caroline Grönwall, Vijay Joshua, Yoshinori Ukai, Naoki Hosomi, Denisa D. Wagner, Ingrid E. Lundberg, Kazuki Kato, Sun Hur

**Affiliations:** Howard Hughes Medical Institute and Program in Cellular and Molecular Medicine, Boston Children’s Hospital, MA 02115, USA; Department of Biological Chemistry and Molecular Pharmacology, Harvard Medical School, Boston, MA 02115, USA; Division of Rheumatology, Inflammation, and Immunity, Brigham and Women’s Hospital, Harvard Medical School, Boston, MA 02115, USA; Mechanistic Immunology Research Unit, Institute of Integrated Research, Institute of Science Tokyo 113-8510, Japan; Program in Cellular and Molecular Medicine, Boston Children’s Hospital, MA 02115, USA; Division of Rheumatology, Department of Medicine, Solna, Karolinska Institutet, Stockholm, Sweden; Division of Gastroenterology, Dermatology and Rheumatology, Theme Inflammation and Aging, Karolinska University Hospital, Stockholm, Sweden; Center for Molecular Medicine, Karolinska University Hospital, Stockholm, Sweden; Perseus Proteomics Inc., Tokyo, Japan; Division of Pulmonary and Critical Care Medicine, Brigham and Women’s Hospital, Boston, MA 02115, USA; Department of Dermatology, Brigham and Women’s Hospital, Harvard Medical School, Boston, MA 02115, USA; Department of Dermatology, University of Tokyo Graduate School of Medicine, Tokyo, Japan; Department of Pediatrics, Harvard Medical School, 25 Shattuck Street, Boston, MA 02115, USA; Division of Hematology/Oncology, Boston Children’s Hospital, 1 Blackfan Circle, Boston, MA 02115, USA

## Abstract

Autoantibodies are hallmarks of many autoimmune diseases, but their potential pathogenic roles, particularly for those targeting intracellular proteins, remain unclear. Anti-MDA5-positive dermatomyositis (anti-MDA5 DM) is characterized by autoantibodies against the intracellular protein MDA5^1,2^, a conserved innate immune receptor that recognizes viral dsRNA by forming filaments^3^. Here, using four patient-derived monoclonal autoantibodies (mAbs), we reconstitute and define the molecular architecture, biogenesis, and immunological activity of pathogenic MDA5 immune complexes. Our cryo-EM analysis revealed that these mAbs bind dsRNA-scaffolded MDA5 filaments in at least two distinct binding modes, each exhibiting striking epitope convergence using germline-encoded residues. Extracellular immune complexes formed between mAbs and filamentous, but not monomeric, MDA5 potently activate multiple innate immune pathways, with the magnitude of activation determined by antibody binding mode and immune complex stoichiometry. Antibody bivalency further crosslinks MDA5 filaments into higher-order aggregates with heightened immunostimulatory activity, demonstrating an active role of autoantibodies in shaping immune complex architecture. Analysis of patient plasma reveals elevated levels of extracellular MDA5 filaments and identifies LINE retroelement-derived dsRNA as a structural scaffold. Notably, MDA5 immune complexes induce endogenous LINE dsRNA expression, likely promoting additional MDA5 filament formation and extracellular release through inflammatory cell death. These data thus support a self-amplifying inflammatory cycle as a pathogenic mechanism for anti-MDA5 DM. Collectively, our study defines a broadly applicable architectural principle, in which higher-order organization and binding modes of autoantibodies––beyond antibody affinity or nucleic acid presence alone––govern innate immune activation.
