## Supplemental Table 2 for "MDA5 multimerization on LINE RNA drives pathogenic extracellular immune complexes in autoimmunity"

### Sheet: Sheet1
gRNA sequences
Guide name	gRNA sequence
TLR3 gRNA1	GCTATACCTTGTGAAGTTGG
MAVS gRNA1	GTAGATACAACTGACCCTGT
MAVS gRNA2	CCAGCCGGGCCGCCGCTGA
IFNAR1 gRNA1	GTACATTGTATAAAGACCAC
PYCARD/ASC gRNA1	GCTGGAGAACCTGACCGCCG
NLRP3 gRNA1	GCTAATGATCGACTTCAATG
NLRP1 gRNA1	ACGTTTCATCCAGAGGCCAT
