## Supplemental Table 3 for "MDA5 multimerization on LINE RNA drives pathogenic extracellular immune complexes in autoimmunity"

### Sheet: Sheet1
Primer sequences
Primer name	Sequence (5' to 3')
IFNB1_F	AAACTCATGAGCAGTCTGCA
IFNB1_R	AGGAGATCTTCAGTTTCGGAGG
IFIH1_F	GGAGTCAAAGCCCACCATCT
IFIH1_R	TGTTCATTCTGTGTCATGGGTTT
IFIT1_F	GGAATACACAACCTACTAGCC
IFIT1_R	CCAGGTCACCAGACTCCTCA
IFIT3_F	TGAGGAAGGGTGGACACAACTGAA
IFIT3_R	AGGAGAATTCTGGGTTGTTGGGCT
CCL2_F	CCCCAGTCACCTGCTGTTAT
CCL2_R	TGGAATCCTGAACCCACTTC
DDX58_F	CTGCTCATCCATGACACCGT
DDX58_R	GCTCATTCTTGCGGTCATCG
ISG20_F	GTACTTCCAAGGATCCCATATGGCTGGGAGCCGTGAG
ISG20_R	GTGGTGGTGGTGCTCGAGTCAGTCTGACACAGCCAGG
CXCL10_F	GGCCATCAAGAATTTACTGAAAGCA
CXCL10_R	TCTGTGTGGTCCATCCTTGGAA
DHX58_F	CTGCTCATCCATGACACCGT
DHX58_R	GCTCATTCTTGCGGTCATCG
ZC3HAV1_F	ATCCACCTCTGTTCTGTAG
ZC3HAV1_R	TCTTCTCCATACTGAATCCAT
ACTB_F	GCACAGAGCCTCGCCTT
ACTB_R	GTTGTCGACGACGAGCG
